# A systematic review quantifying host feeding patterns of *Culicoides* species responsible for pathogen transmission

**DOI:** 10.1101/2024.07.25.605155

**Authors:** Emma L Fairbanks, Michael J Tildesley, Janet M Daly

## Abstract

*Culicoides* biting midges are significant vectors of various pathogens, impacting both human and animal health globally. Understanding their host feeding patterns is crucial for deepening our understanding of disease transmission dynamics and developing effective control strategies. While several studies have identified the sources of blood meals in *Culicoides*, a quantitative synthesis of their host preferences and the factors influencing these behaviours is lacking. A systematic literature search focused on gathering data on (1) host selection and (2) host preference. For reviewing host selection we focused on studies reporting the identification of blood meal sources in individual *Culicoides*. When reviewing host preference we focused on studies comparing the number of *Culicoides* caught on or nearby different host species at the same location. Analysis revealed that some *Culicoides* species exhibit fixed host preferences, consistently feeding on specific hosts such as cattle and horses, while others display more opportunistic feeding behaviours. Notable variations were observed across different geographic regions. The findings indicate that host availability significantly influences *Culicoides* feeding patterns. This study highlights the complexity of host selection in *Culicoides* biting midges, which has implications for disease transmission. The variability in feeding behaviours underscores the need for regional assessments to inform targeted vector control strategies.
