## Supplementary file 2 for "A systematic review quantifying host feeding patterns of *Culicoides* species responsible for pathogen transmission"

	Species	Host	Area	Samples	TotalSamples	WeightedMeanPercentage	bootstrapCI	Range
C. crepuscularis_Bird	C. crepuscularis	Bird	Americas	6	43	95.34883721	[91.7,98.3]	[90,100]
C. crepuscularis_Cattle	C. crepuscularis	Cattle	Americas	1	20	5	[5,5]	[5,5]
C. crepuscularis_Canine	C. crepuscularis	Canine	Americas	1	20	5	[5,5]	[5,5]
C. crepuscularis_Rodent	C. crepuscularis	Rodent	Americas	1	2	50	[50,50]	[50,50]
C. haematopotus_Cattle	C. haematopotus	Cattle	Americas	3	199	2.010050251	[0.6,7.7]	[0.6,16.7]
C. haematopotus_Deer	C. haematopotus	Deer	Americas	3	226	3.097345133	[2.3,8.2]	[2.3,100]
C. stellifer_Bird	C. stellifer	Bird	Americas	3	72	18.05555556	[16.5,23.1]	[15.8,33.3]
C. stellifer_Cattle	C. stellifer	Cattle	Americas	3	1527	3.208906352	[0.5,24.9]	[0.5,73.7]
C. stellifer_Deer	C. stellifer	Deer	Americas	6	3594	84.11240957	[72.5,90.3]	[10.5,100]
C. stellifer_Horse	C. stellifer	Horse	Americas	1	50	4	[4,4]	[4,4]
C. stellifer_Sheep	C. stellifer	Sheep	Americas	1	50	2	[2,2]	[2,2]
C. stellifer_Human	C. stellifer	Human	Americas	2	1461	2.943189596	[2.9,2.9]	[2.9,33.3]
C. stellifer_Rodent	C. stellifer	Rodent	Americas	1	1458	0.068587106	[0.1,0.1]	[0.1,0.1]
C. stellifer_Canine	C. stellifer	Canine	Americas	1	1458	0.068587106	[0.1,0.1]	[0.1,0.1]
C. stellifer_Antelope	C. stellifer	Antelope	Americas	1	1458	4.183813443	[4.2,4.2]	[4.2,4.2]
Variipennis complex_Bird	Variipennis complex	Bird	Americas	3	353	3.682719547	[3.3,4]	[3.3,4]
Variipennis complex_Cattle	Variipennis complex	Cattle	Americas	4	360	50.83333333	[14.7,85.9]	[11.7,100]
Variipennis complex_Horse	Variipennis complex	Horse	Americas	3	353	10.19830028	[7.9,13.4]	[7.9,14.3]
Variipennis complex_Deer	Variipennis complex	Deer	Americas	4	354	21.75141243	[2.3,41.2]	[2.3,100]
Variipennis complex_Boar/Pig	Variipennis complex	Boar/Pig	Americas	2	176	1.704545455	[0.8,3.6]	[0.8,3.6]
Variipennis complex_Canine	Variipennis complex	Canine	Americas	2	176	6.25	[3.6,7.5]	[3.6,7.5]
Variipennis complex_Goat	Variipennis complex	Goat	Americas	1	120	0.833333333	[0.8,0.8]	[0.8,0.8]
Variipennis complex_Sheep	Variipennis complex	Sheep	Americas	2	176	13.63636364	[10.7,15]	[10.7,15]
C. peregrinus_Goat	C. peregrinus	Goat	Asia	4	11	36.36363636	[27,64.6]	[25,100]
C. peregrinus_Cattle	C. peregrinus	Cattle	Asia	9	32	78.125	[62,92.6]	[25,100]
C. peregrinus_Human	C. peregrinus	Human	Asia	1	3	33.33333333	[33.3,33.3]	[33.3,33.3]
C. peregrinus_Canine	C. peregrinus	Canine	Asia	1	8	12.5	[12.5,12.5]	[12.5,12.5]
C. peregrinus_Buffalo	C. peregrinus	Buffalo	Asia	1	3	100	[100,100]	[100,100]
C. peregrinus_Sheep	C. peregrinus	Sheep	Asia	3	9	66.66666667	[50,88.9]	[50,100]
C. oxystoma_Bird	C. oxystoma	Bird	Asia	1	64	23.4375	[23.4,23.4]	[23.4,23.4]
C. oxystoma_Goat	C. oxystoma	Goat	Asia	2	4	75	[50,100]	[50,100]
C. oxystoma_Cattle	C. oxystoma	Cattle	Asia	8	85	24.70588235	[15.6,41]	[15.6,100]
C. oxystoma_Human	C. oxystoma	Human	Asia	3	36	11.11111111	[6.2,37.5]	[6.2,100]
C. oxystoma_Buffalo	C. oxystoma	Buffalo	Asia	3	14	57.14285714	[33.3,80]	[33.3,80]
C. oxystoma_Horse	C. oxystoma	Horse	Africa	3	71	100	[100,100]	[100,100]
C. oxystoma_Canine	C. oxystoma	Canine	Asia	1	32	9.375	[9.4,9.4]	[9.4,9.4]
C. oxystoma_Sheep	C. oxystoma	Sheep	Asia	1	64	25	[25,25]	[25,25]
C. oxystoma_Boar/Pig	C. oxystoma	Boar/Pig	Asia	2	96	26.04166667	[6.2,35.9]	[6.2,35.9]
C. fulvus_Bird	C. fulvus	Bird	Asia	2	6	83.33333333	[80,100]	[80,100]
C. fulvus_Sheep	C. fulvus	Sheep	Asia	1	1	100	[100,100]	[100,100]
C. fulvus_Cattle	C. fulvus	Cattle	Australia	1	15	100	[100,100]	[100,100]
C. fulvus_Goat	C. fulvus	Goat	Asia	2	5	40	[25,100]	[25,100]
C. shortti_Cattle	C. shortti	Cattle	Asia	4	12	75	[55,100]	[40,100]
C. shortti_Goat	C. shortti	Goat	Asia	1	1	100	[100,100]	[100,100]
C. shortti_Buffalo	C. shortti	Buffalo	Asia	1	5	60	[60,60]	[60,60]
C. huffi_Bird	C. huffi	Bird	Asia	2	14	100	[100,100]	[100,100]
C. actoni_Sheep	C. actoni	Sheep	Asia	2	78	14.1025641	[13,56.5]	[13,100]
C. actoni_Buffalo	C. actoni	Buffalo	Asia	1	6	100	[100,100]	[100,100]
C. actoni_Cattle	C. actoni	Cattle	Australia	1	119	100	[100,100]	[100,100]
C. actoni_Canine	C. actoni	Canine	Australia	1	38	2.631578947	[2.6,2.6]	[2.6,2.6]
C. festivipennis_Bird	C. festivipennis	Bird	Europe	7	24	100	[100,100]	[100,100]
C. festivipennis_Cattle	C. festivipennis	Cattle	Europe	1	1	100	[100,100]	[100,100]
C. festivipennis_Sheep	C. festivipennis	Sheep	Europe	1	19	94.73684211	[94.7,94.7]	[94.7,94.7]
C. lupicaris_Cattle	C. lupicaris	Cattle	Europe	7	17	88.23529412	[76.2,100]	[66.7,100]
C. lupicaris_Goat	C. lupicaris	Goat	Europe	1	6	33.33333333	[33.3,33.3]	[33.3,33.3]
C. lupicaris_Sheep	C. lupicaris	Sheep	Europe	1	1	100	[100,100]	[100,100]
C. lupicaris_Buffalo	C. lupicaris	Buffalo	Europe	2	5	80	[50,100]	[50,100]
C. newsteadi_Cattle	C. newsteadi	Cattle	Europe	6	15	73.33333333	[46.7,100]	[20,100]
C. newsteadi_Goat	C. newsteadi	Goat	Africa	1	5	20	[20,20]	[20,20]
C. newsteadi_Deer	C. newsteadi	Deer	Europe	1	5	60	[60,60]	[60,60]
C. newsteadi_Sheep	C. newsteadi	Sheep	Africa	1	5	20	[20,20]	[20,20]
Obsoletus complex_Bird	Obsoletus complex	Bird	Europe	3	61	27.86885246	[19.6,34.1]	[12.5,34.1]
Obsoletus complex_Cattle	Obsoletus complex	Cattle	Europe	14	443	37.69751693	[19.3,58.6]	[1.7,100]
Obsoletus complex_Goat	Obsoletus complex	Goat	Africa	2	136	88.97058824	[74.1,98.8]	[74.1,98.8]
Obsoletus complex_Sheep	Obsoletus complex	Sheep	Africa	2	136	11.02941176	[1.2,25.9]	[1.2,25.9]
Obsoletus complex_Camelid	Obsoletus complex	Camelid	Europe	1	4	75	[75,75]	[75,75]
Obsoletus complex_Deer	Obsoletus complex	Deer	Europe	6	163	34.96932515	[5,66.7]	[2.4,100]
Obsoletus complex_Buffalo	Obsoletus complex	Buffalo	Europe	2	33	6.060606061	[3.1,51.6]	[3.1,100]
Obsoletus complex_Rodent	Obsoletus complex	Rodent	Europe	2	67	2.985074627	[1.6,13.3]	[1.6,25]
Obsoletus complex_Elephant	Obsoletus complex	Elephant	Europe	1	16	62.5	[62.5,62.5]	[62.5,62.5]
Obsoletus complex_Horse	Obsoletus complex	Horse	Europe	11	404	48.76237624	[28.5,69.1]	[2.4,100]
Obsoletus complex_Donkey	Obsoletus complex	Donkey	Europe	1	178	0.561797753	[0.6,0.6]	[0.6,0.6]
C. punctatus_Bird	C. punctatus	Bird	Europe	4	555	2.342342342	[0.2,6.9]	[0.2,13.6]
C. punctatus_Cattle	C. punctatus	Cattle	Europe	12	578	83.0449827	[75.5,87.1]	[27.3,100]
C. punctatus_Rhinoceros	C. punctatus	Rhinoceros	Europe	1	1	100	[100,100]	[100,100]
C. punctatus_Goat	C. punctatus	Goat	Europe	2	480	1.041666667	[0.9,1.8]	[0.9,2.6]
C. punctatus_Buffalo	C. punctatus	Buffalo	Europe	1	442	0.226244344	[0.2,0.2]	[0.2,0.2]
C. punctatus_Deer	C. punctatus	Deer	Europe	5	52	25	[2.6,61.1]	[2.6,100]
C. punctatus_Sheep	C. punctatus	Sheep	Europe	2	54	81.48148148	[40,90.9]	[40,90.9]
C. punctatus_Rodent	C. punctatus	Rodent	Europe	1	44	2.272727273	[2.3,2.3]	[2.3,2.3]
C. punctatus_Horse	C. punctatus	Horse	Europe	8	588	10.88435374	[2.5,30.2]	[1.7,100]
C. debilipalpis_Deer	C. debilipalpis	Deer	Americas	6	89	95.50561798	[94.4,97.1]	[91.7,100]
C. debilipalpis_Rodent	C. debilipalpis	Rodent	Americas	1	70	1.428571429	[1.4,1.4]	[1.4,1.4]
C. pusillus_Deer	C. pusillus	Deer	Americas	4	26	46.15384615	[37.5,68.8]	[37.5,100]
C. pusillus_Cattle	C. pusillus	Cattle	Americas	3	29	41.37931034	[25,79.2]	[25,100]
C. spinosus_Deer	C. spinosus	Deer	Americas	3	23	91.30434783	[88.2,96.1]	[88.2,100]
C. venustus_Deer	C. venustus	Deer	Americas	2	87	80.45977011	[73,100]	[73,100]
C. paraensis_Human	C. paraensis	Human	Americas	1	2	100	[100,100]	[100,100]
C. paraensis_Rodent	C. paraensis	Rodent	Americas	1	3	66.66666667	[66.7,66.7]	[66.7,66.7]
C. furens_Human	C. furens	Human	Americas	3	118	2.542372881	[0.9,33.9]	[0.9,100]
C. furens_Canine	C. furens	Canine	Americas	1	1	100	[100,100]	[100,100]
C. furens_Cattle	C. furens	Cattle	Americas	1	1	100	[100,100]	[100,100]
C. insignis_Cattle	C. insignis	Cattle	Americas	3	26	96.15384615	[77.8,100]	[66.7,100]
C. insignis_Human	C. insignis	Human	Americas	1	1	100	[100,100]	[100,100]
C. insignis_Deer	C. insignis	Deer	Americas	2	4	50	[33.3,100]	[33.3,100]
C. dewulfi_Elephant	C. dewulfi	Elephant	Europe	1	5	80	[80,80]	[80,80]
C. dewulfi_Cattle	C. dewulfi	Cattle	Europe	5	28	92.85714286	[87.3,98]	[83.3,100]
C. dewulfi_Sheep	C. dewulfi	Sheep	Europe	1	5	100	[100,100]	[100,100]
C. circumscriptus_Bird	C. circumscriptus	Bird	Europe	5	19	94.73684211	[85,100]	[75,100]
C. imicola_Goat	C. imicola	Goat	Africa	1	96	3.125	[3.1,3.1]	[3.1,3.1]
C. imicola_Sheep	C. imicola	Sheep		1	12	50	[50,50]	[50,50]
C. imicola_Canine	C. imicola	Canine	Africa	1	96	1.041666667	[1,1]	[1,1]
C. imicola_Cattle	C. imicola	Cattle		1	12	50	[50,50]	[50,50]
C. imicola_Buffalo	C. imicola	Buffalo	Africa	1	21	4.761904762	[4.8,4.8]	[4.8,4.8]
C. imicola_Rhinoceros	C. imicola	Rhinoceros	Africa	1	21	19.04761905	[19,19]	[19,19]
C. imicola_Antelope	C. imicola	Antelope	Africa	1	21	47.61904762	[47.6,47.6]	[47.6,47.6]
C. imicola_Deer	C. imicola	Deer	Europe	1	9	66.66666667	[66.7,66.7]	[66.7,66.7]
C. imicola_Boar/Pig	C. imicola	Boar/Pig	Asia	1	13	7.692307692	[7.7,7.7]	[7.7,7.7]
C. imicola_Horse	C. imicola	Horse	Africa	6	306	38.88888889	[29.3,63.2]	[29.3,100]
C. imicola_Donkey	C. imicola	Donkey	Africa	1	1	100	[100,100]	[100,100]
C. pulicaris_Cattle	C. pulicaris	Cattle	Europe	8	114	76.31578947	[51.4,91.7]	[9.1,100]
C. pulicaris_Goat	C. pulicaris	Goat	Europe	1	46	4.347826087	[4.3,4.3]	[4.3,4.3]
C. pulicaris_Deer	C. pulicaris	Deer	Europe	3	75	9.333333333	[2.2,37.9]	[2.2,100]
C. pulicaris_Sheep	C. pulicaris	Sheep	Europe	2	12	75	[72.7,86.4]	[72.7,100]
C. pulicaris_Horse	C. pulicaris	Horse	Europe	3	54	11.11111111	[2.2,38.8]	[2.2,100]
C. jacobsoni_Cattle	C. jacobsoni	Cattle	Asia	1	1	100	[100,100]	[100,100]
C. arakawae_Bird	C. arakawae	Bird	Asia	2	111	90.99099099	[89.6,94.8]	[89.6,100]
C. asiana_Buffalo	C. asiana	Buffalo	Asia	1	2	100	[100,100]	[100,100]
C. kibunensis_Bird	C. kibunensis	Bird	Europe	4	133	54.88721805	[29.1,75.5]	[12.5,92.9]
C. chiopterus_Cattle	C. chiopterus	Cattle	Europe	10	97	85.56701031	[71.5,97.8]	[44.4,100]
C. chiopterus_Deer	C. chiopterus	Deer	Europe	1	7	14.28571429	[14.3,14.3]	[14.3,14.3]
C. chiopterus_Sheep	C. chiopterus	Sheep	Europe	1	27	3.703703704	[3.7,3.7]	[3.7,3.7]
C. chiopterus_Goat	C. chiopterus	Goat	Europe	1	12	50	[50,50]	[50,50]
C. pictipennis_Bird	C. pictipennis	Bird	Europe	4	19	26.31578947	[6.7,76.7]	[6.7,100]
C. brevitarsis_Buffalo	C. brevitarsis	Buffalo	Asia	1	5	60	[60,60]	[60,60]
C. brevitarsis_Cattle	C. brevitarsis	Cattle	Australia	5	285	99.64912281	[99.3,100]	[99.3,100]
C. foxi_Cattle	C. foxi	Cattle	Americas	1	1	100	[100,100]	[100,100]
C. bolitinos_Cattle	C. bolitinos	Cattle	Africa	1	2	50	[50,50]	[50,50]
C. bolitinos_Horse	C. bolitinos	Horse	Africa	3	7	85.71428571	[50,100]	[50,100]
C. bolitinos_Donkey	C. bolitinos	Donkey	Africa	2	3	66.66666667	[50,100]	[50,100]
C. magnus_Antelope	C. magnus	Antelope	Africa	1	2	50	[50,50]	[50,50]
C. magnus_Sheep	C. magnus	Sheep	Africa	1	13	61.53846154	[61.5,61.5]	[61.5,61.5]
C. magnus_Cattle	C. magnus	Cattle	Africa	1	13	38.46153846	[38.5,38.5]	[38.5,38.5]
C. gulbenkiani_Horse	C. gulbenkiani	Horse	Africa	2	3	66.66666667	[50,100]	[50,100]
C. gulbenkiani_Canine	C. gulbenkiani	Canine	Africa	1	2	50	[50,50]	[50,50]
C. leucostictus_Horse	C. leucostictus	Horse	Africa	1	1	100	[100,100]	[100,100]
C. leucostictus_Donkey	C. leucostictus	Donkey	Africa	1	1	100	[100,100]	[100,100]
C. leucostictus_Zebra	C. leucostictus	Zebra	Africa	1	1	100	[100,100]	[100,100]
C. onderstepoortensis_Cattle	C. onderstepoortensis	Cattle	Africa	1	2	50	[50,50]	[50,50]
C. onderstepoortensis_Donkey	C. onderstepoortensis	Donkey	Africa	1	2	50	[50,50]	[50,50]
C. fordae_Cattle	C. fordae	Cattle	Asia	1	13	76.92307692	[76.9,76.9]	[76.9,76.9]
C. fordae_Goat	C. fordae	Goat	Asia	1	13	23.07692308	[23.1,23.1]	[23.1,23.1]
C. orientalis_Cattle	C. orientalis	Cattle	Asia	1	10	100	[100,100]	[100,100]
C. coarctatus_Cattle	C. coarctatus	Cattle	Africa	1	1	100	[100,100]	[100,100]
C. kingi_Cattle	C. kingi	Cattle	Africa	1	32	71.875	[71.9,71.9]	[71.9,71.9]
C. cornutus_Sheep	C. cornutus	Sheep	Africa	1	17	41.17647059	[41.2,41.2]	[41.2,41.2]
C. cornutus_Cattle	C. cornutus	Cattle	Africa	1	17	58.82352941	[58.8,58.8]	[58.8,58.8]
C. milnei_Sheep	C. milnei	Sheep	Africa	1	35	42.85714286	[42.9,42.9]	[42.9,42.9]
C. milnei_Cattle	C. milnei	Cattle	Africa	1	35	57.14285714	[57.1,57.1]	[57.1,57.1]
C. semimaculatus_Bird	C. semimaculatus	Bird	Europe	1	1	100	[100,100]	[100,100]
C. impunctatus_Sheep	C. impunctatus	Sheep	Europe	2	248	14.51612903	[13.8,13.8]	[13.8,100]
C. impunctatus_Cattle	C. impunctatus	Cattle	Europe	1	246	53.65853659	[53.7,53.7]	[53.7,53.7]
C. impunctatus_Deer	C. impunctatus	Deer	Europe	1	246	32.11382114	[32.1,32.1]	[32.1,32.1]
C. schultzei_Horse	C. schultzei	Horse	Africa	1	15	6.666666667	[6.7,6.7]	[6.7,6.7]
