## Supplementary file 3 for "A systematic review quantifying host feeding patterns of *Culicoides* species responsible for pathogen transmission"

	Species	Attractant1	Attractant2	Num_Studies	Countries	Sum_Number	Mean_Ratio	Range
1	C. accraensis	Horse	Sheep	1	Africa	2	1
2	C. achrayi	Cattle	Horse	2	Europe, Europe	1855	2.44	[1.79,3.10]
3	C. achrayi	Cattle	Sheep	4	Europe, Europe, Europe, Europe	984	42.05	[1.32,100.50]
4	C. achrayi	Horse	Sheep	1	Europe	158	5.87
5	C. actoni	Bird	Cattle	1	Australia	535	0
6	C. actoni	Bird	Dog	1	Australia	43	0.05
7	C. actoni	Bird	Human	1	Australia	5	0.67
8	C. actoni	Bird	Kangaroo	1	Australia	47	0.04
9	C. actoni	Bird	Pig	1	Australia	120	0.02
10	C. actoni	Cattle	Dog	1	Australia	574	13
11	C. actoni	Cattle	Goat	1	Asia	605	34.59
12	C. actoni	Cattle	Human	1	Australia	536	177.67
13	C. actoni	Cattle	Kangaroo	1	Australia	578	11.84
14	C. actoni	Cattle	Pig	1	Australia	651	4.52
15	C. actoni	Cattle	Sheep	1	Asia	662	7.95
16	C. actoni	Dog	Human	1	Australia	44	13.67
17	C. actoni	Dog	Kangaroo	1	Australia	86	0.91
18	C. actoni	Dog	Pig	1	Australia	159	0.35
19	C. actoni	Goat	Sheep	1	Asia	91	0.23
20	C. actoni	Human	Kangaroo	1	Australia	48	0.07
21	C. actoni	Human	Pig	1	Australia	121	0.03
22	C. actoni	Kangaroo	Pig	1	Australia	163	0.38
23	C. austropalpalis	Bird	Cattle	1	Australia	5	1.5
24	C. austropalpalis	Bird	Dog	1	Australia	5	1.5
25	C. austropalpalis	Cattle	Dog	1	Australia	4	1
26	C. bolitinos	Horse	Sheep	1	Africa	55	26.5
27	C. brookmani	Rabbit	Sheep	1	Americas	180	0.08
28	C. cacticola	Bird	Sheep	1	Americas	11	10
29	C. chiopterus	Bird	Horse	1	Europe	5	0.25
30	C. chiopterus	Cattle	Horse	2	Europe, Europe	4883	5.75	[5.65,5.85]
31	C. chiopterus	Cattle	Sheep	4	Europe, Europe, Europe, Europe	7566	14.14	[1.24,24.21]
32	C. chiopterus	Horse	Sheep	1	Europe	742	1.71
33	C. dewulfi	Cattle	Goat	1	Europe	2	1
34	C. dewulfi	Cattle	Horse	3	Europe, Europe, Europe	5451	0.63	[0.01,1.18]
35	C. dewulfi	Cattle	Sheep	5	Europe, Europe, Europe, Europe, Europe	8976	5.91	[0.33,13.66]
36	C. dewulfi	Goat	Horse	1	Europe	201	0.01
37	C. dewulfi	Goat	Sheep	1	Europe	4	0.33
38	C. dewulfi	Horse	Sheep	2	Europe, Europe	2141	36.79	[6.91,66.67]
39	C. fascipennis	Cattle	Horse	2	Europe, Europe	102	15.11	[1.21,29.00]
40	C. fulvus	Cattle	Sheep	1	Asia	111	1.18
41	C. griseidorsum	Cattle	Sheep	1	Europe	33	4.5
42	C. grisescens	Cattle	Horse	1	Europe	17	4.67
43	C. heliophilus	Cattle	Horse	2	Europe, Europe	36	0.48	[0.14,0.82]
44	C. imicola	Horse	Sheep	1	Africa	212	34.33
45	C. impunctatus	Cattle	Horse	2	Europe, Europe	20	2.38	[2.25,2.50]
46	C. impunctatus	Cattle	Sheep	3	Europe, Europe, Europe	82	2.79	[1.25,3.75]
47	C. impunctatus	Horse	Sheep	1	Europe	6	0.5
48	C. innoxius	Cattle	Goat	1	Asia	60	59
49	C. innoxius	Cattle	Sheep	1	Asia	69	5.9
50	C. innoxius	Goat	Sheep	1	Asia	11	0.1
51	C. lupicaris	Cattle	Horse	1	Europe	23	2.83
52	C. marksi	Bird	Cattle	1	Australia	223	0.01
53	C. marksi	Bird	Dog	1	Australia	32	0.07
54	C. marksi	Bird	Human	1	Australia	4	1
55	C. marksi	Bird	Kangaroo	1	Australia	43	0.05
56	C. marksi	Bird	Pig	1	Australia	79	0.03
57	C. marksi	Cattle	Dog	1	Australia	251	7.37
58	C. marksi	Cattle	Human	1	Australia	223	110.5
59	C. marksi	Cattle	Kangaroo	1	Australia	262	5.39
60	C. marksi	Cattle	Pig	1	Australia	298	2.87
61	C. marksi	Dog	Human	1	Australia	32	15
62	C. marksi	Dog	Kangaroo	1	Australia	71	0.73
63	C. marksi	Dog	Pig	1	Australia	107	0.39
64	C. marksi	Human	Kangaroo	1	Australia	43	0.05
65	C. marksi	Human	Pig	1	Australia	79	0.03
66	C. marksi	Kangaroo	Pig	1	Australia	118	0.53
67	C. melanesiae	Cattle	Dog	1	Australia	4	0.33
68	C. melanesiae	Cattle	Pig	1	Australia	8	0.14
69	C. melanesiae	Dog	Pig	1	Australia	10	0.43
70	C. minutissimus	Bird	Cattle	1	Europe	2	1
71	C. mohave	Bird	Sheep	1	Americas	2	1
72	C. nigripennis	Horse	Sheep	1	Africa	3	2
73	C. oxystoma	Cattle	Goat	1	Asia	2008	181.55
74	C. oxystoma	Cattle	Sheep	1	Asia	2098	19.77
75	C. oxystoma	Goat	Sheep	1	Asia	112	0.11
76	C. oxystoma	Horse	Sheep	1	Africa	881	61.93
77	C. pallidicornis	Cattle	Horse	2	Europe, Europe	204	4.83	[4.82,4.83]
78	C. pallidicornis	Cattle	Sheep	1	Europe	599	3.99
79	C. pallidothorax	Cattle	Dog	1	Australia	10	4
80	C. pallidothorax	Cattle	Kangaroo	1	Australia	10	4
81	C. pallidothorax	Dog	Kangaroo	1	Australia	4	1
82	C. peregrinus	Cattle	Goat	1	Asia	314	43.86
83	C. peregrinus	Cattle	Sheep	1	Asia	349	7.31
84	C. peregrinus	Goat	Sheep	1	Asia	49	0.17
85	C. pseudopallidipennis	Horse	Sheep	1	Africa	33	32
86	C. pulicaris	Cattle	Horse	2	Europe, Europe	429	1.96	[0.49,3.44]
87	C. pulicaris	Cattle	Sheep	3	Europe, Europe, Europe	666	30.01	[12.53,55.00]
88	C. pulicaris	Horse	Sheep	1	Europe	34	16
89	C. punctatus	Cattle	Horse	2	Europe, Europe	3841	1.74	[0.88,2.59]
90	C. punctatus	Cattle	Sheep	4	Europe, Europe, Europe, Europe	3792	22.55	[1.68,50.65]
91	C. punctatus	Horse	Sheep	1	Europe	473	19.57
92	C. riethi	Cattle	Horse	1	Europe	14	2.5
93	C. ryckmani	Bird	Sheep	1	Americas	8	3
94	C. segnis	Cattle	Sheep	1	Europe	8	7
95	C. shortti	Cattle	Sheep	1	Asia	4	1
96	C. sitiens	Bird	Rabbit	1	Americas	6	2
97	C. stigma	Cattle	Horse	2	Europe, Europe	237	1.8	[0.85,2.75]
98	C. subfasciipennis	Cattle	Horse	1	Europe	27	4.4
99	C. subfasciipennis	Cattle	Sheep	1	Europe	11	10
100	C. subfascipennis	Cattle	Sheep	1	Europe	130	4.2
101	C. translucens	Horse	Sheep	1	Africa	4	0.33
102	C. vexans	Cattle	Horse	1	Europe	3	2
103	Leptoconops kerteszi group	Rabbit	Sheep	1	Americas	68	0.24
104	Obsoletus complex	Bird	Cattle	1	Europe	9	0.5
105	Obsoletus complex	Bird	Goat	1	Europe	9	0.5
106	Obsoletus complex	Bird	Horse	1	Europe	364	0.01
107	Obsoletus complex	Bird	Sheep	1	Europe	5	1.5
108	Obsoletus complex	Cattle	Goat	1	Europe	12	1
109	Obsoletus complex	Cattle	Horse	3	Europe, Europe, Europe	7398	0.96	[0.02,1.66]
110	Obsoletus complex	Cattle	Sheep	5	Europe, Europe, Europe, Europe, Europe	15509	5.3	[2.40,11.43]
111	Obsoletus complex	Goat	Horse	1	Europe	367	0.02
112	Obsoletus complex	Goat	Sheep	1	Europe	8	3
113	Obsoletus complex	Horse	Sheep	2	Europe, Europe	2304	91.31	[2.13,180.50]
114	Obsoletus group	Cattle	Goat	1	Europe	2	1
115	Obsoletus group	Cattle	Horse	1	Europe	31	0.03
116	Obsoletus group	Cattle	Sheep	2	Europe, Europe	5471	1.03	[1.00,1.06]
117	Obsoletus group	Goat	Horse	1	Europe	31	0.03
118	Obsoletus group	Goat	Sheep	1	Europe	2	1
119	Obsoletus group	Horse	Sheep	1	Europe	31	30
120	Variipennis complex	Rabbit	Sheep	1	Americas	40	0.08
